# Guide to the construction and use of an adaptive optics two-photon microscope with direct wavefront sensing

**DOI:** 10.1101/2023.01.24.525307

**Authors:** Pantong Yao, Rui Liu, Thomas Broginni, Martin Thunemann, David Kleinfeld

**Affiliations:** Department of Neurosciences, University of California San Diego, La Jolla, CA 92093, USA.; Department of Physics, University of California San Diego, La Jolla, CA 92093, USA.; Department of Bioengineering, Boston University, Boston, MA 02215 USA.; Department of Neurobiology, University of California San Diego, La Jolla, CA 92093, USA.

## Abstract

Two-photon microscopy, combined with appropriate optical labeling, has enabled the study of structure and function throughout nervous systems. This methodology enables, for example, the measurement and tracking of sub-micrometer structures within brain cells, the spatio-temporal mapping of spikes in individual neurons, and the spatio-temporal mapping of transmitter release in individual synapses. Yet the spatial resolution of two-photon microscopy rapidly degrades as imaging is attempted at depths more than a few scattering lengths into tissue, i.e., below the superficial layers that constitute the top 300 to 400 µm of neocortex. To obviate this limitation, we measure the wavefront at the focus of the excitation beam and utilize adaptive optics that alters the incident wavefront to achieve an improved focal volume. We describe the constructions, calibration, and operation of a two-photon microscopy that incorporates adaptive optics to restore diffraction-limited resolution throughout the nearly 900 µm depth of mouse cortex. Our realization utilizes a guide star formed by excitation of red-shifted dye within the blood serum to directly measure the wavefront. We incorporate predominantly commercial optical, optomechanical, mechanical, and electronic components; computer aided design models of the exceptional custom components are supplied. The design is modular and allows for expanded imaging and optical excitation capabilities. We demonstrate our methodology in mouse neocortex by imaging the morphology of somatostatin-expressing neurons at 700 µm beneath the pia, calcium dynamics of layer 5b projection neurons, and glutamate transmission to L4 neurons.

---

A fundamental goal of neuroscience is to understand the complex dynamics of neuronal activity and decipher how the dynamics encodes the information and guide behavior. Two-photon laser scanning microscopy (TPLSM) can image through the mammalian brain with cellular-to-subcellular resolution^1^. With a variety of organic and genetically encoded sensors, TPLSM permits investigators to record neuronal activity in terms of calcium dynamics, neurotransmitter release, even voltage signals^2–5^. Imaging method conserves the spatial information of the recorded neurons for studying their spatial organization such as tonotopic map^6^. The spatial information also be used for aligning the neuronal activity with the gene expression information acquired ex-vivo, allowing the investigator to study the neuronal dynamics in molecularly defined cell type^7^.

The spatial resolution and the fluorescent efficiency of TPLSM degrades with increasing imaging depths because of tissue inhomogeneities and refractive index mismatches. These imperfections in the optical properties of tissue aberrate the wavefront of the excitation beam and lead to an enlarged focus with diminished focal intensity (**Figure 1a,b**). To counteract the optical aberrations, adaptive optics TPLSM (AO-TPLSM) integrates a phase modulator, i.e., a deformable mirror or spatial light modulator, to the conventional TPLSM to compensate the wavefront distortion^8^ (**Figure 1c**). The desired wavefront can be determined by either direct measurement of the distorted wavefront via a wavefront sensor^9–11^ (**Figure 1d**) or by inferring it indirectly from the acquired images^12–16^.

**Figure 1.**

Concepts of adaptive optics and wavefront sensing. **a,** Schematic diagram illustrating the propagating wavefront of the excitation beam in an aberration-free imaging system in which the beam focused as a diffraction limited spot. **b,** Aberrated wavefront as it propagates through the inhomogeneous imaging sample, resulting in an enlarged and distorted focus. **c,** Compensating the aberration by the phase modulator to recover the diffraction limited focus. **d,** Acquiring the desired wavefront for the phase modulator by direct wavefront sensing of the aberrated wavefront that generates by a point source in the sample.

**Figure 2.**

Concepts of Shark-Hartmann wavefront sensing. **a,** Diagram showing that the aberrated wavefront is split into segments by the lens array and focus on the EMCCD respectively. **b**, Diagram demonstrating that the wavefront can be estimated by calculating the slope of each segment based on the deflection of the focal spot. Δy, the distance of the deflected spot from the central axis of the lenslet; f, the focal length of the lenslet.
