## Supplemental data, tables, and software for "Guide to the construction and use of an adaptive optics two-photon microscope with direct wavefront sensing": AO2P parts list.xlsx

### Sheet: Optics
OPTICS
Item		Part Nmber	Description	Vender	Qty	9	Line price	Link	Note
Lens	4-f Scanner	AC508-150-B	f = 150.0 mm, Ø2" Achromatic Doublet, ARC: 650 - 1050 nm	Thorlabs	4	146.41	585.64	https://www.thorlabs.com/thorproduct.cfm?partnumber=AC508-150-B
	Scan Lens	AC508-150-B	f = 150.0 mm, Ø2" Achromatic Doublet, ARC: 650 - 1050 nm	Thorlabs	2	146.41	292.82	https://www.thorlabs.com/thorproduct.cfm?partnumber=AC508-150-B
		LB1199-B	N-BK7 Bi-Convex Lens, Ø2", f = 200.0 mm, ARC: 650-1050 nm	Thorlabs	1	46.32	46.32	https://www.thorlabs.com/thorproduct.cfm?partnumber=LB1199-B
		KPC070AR.16	Plano-Concave Lens, N-BK7, 50.8 mm Diameter, -200 mm EFL, 650-1000 nm	Newport	1	99	99	https://www.newport.com/p/KPC070AR.16
	Tube Lens	ACT508-500-B	f = 500.0 mm, Ø2" Achromatic Doublet, ARC: 650 - 1050 nm	Thorlabs	1	146.41	146.41	https://www.thorlabs.com/thorproduct.cfm?partnumber=ACT508-500-B
	Fluorescent Collection	A240-A	f = 8.00 mm, NA = 0.5, Unmounted Rochester Aspheric Lens, AR: 350 - 700 nm	Thorlabs	3	84.14	252.42	https://www.thorlabs.com/thorproduct.cfm?partnumber=A240-A
		LA1765-A	N-BK7 Plano-Convex Lens, Ø30.0 mm, f = 75.0 mm, AR Coating: 350 - 700 nm	Thorlabs	1	38.55	38.55	https://www.thorlabs.com/thorproduct.cfm?partnumber=LA1765-A
		LA1805-A	N-BK7 Plano-Convex Lens, Ø1", f = 30.0 mm, AR Coating: 350 - 700 nm	Thorlabs	2	37.43	74.86	https://www.thorlabs.com/thorproduct.cfm?partnumber=LA1805-A
		LA1027-A	N-BK7 Plano-Convex Lens, Ø1", f = 35.0 mm, AR Coating: 350 - 700 nm	Thorlabs	1	36.6	36.6	https://www.thorlabs.com/thorproduct.cfm?partnumber=LA1027-A
	Beam Expander	LA1805-B	N-BK7 Plano-Convex Lens, Ø1", f = 30 mm, AR Coating: 650 - 1050 nm	Thorlabs	1	37.43	37.43	https://www.thorlabs.com/thorproduct.cfm?partnumber=LA1805-B
		LA1484-B	N-BK7 Plano-Convex Lens, Ø1", f = 300 mm, AR Coating: 650 - 1050 nm	Thorlabs	1	33.01	33.01	https://www.thorlabs.com/thorproduct.cfm?partnumber=LA1484-B
	Beam Compressor	KPX117AR.18	Plano-Convex Lens, N-BK7, 25.4 mm Diameter, 450 mm EFL, 1000-1550 nm	Newport	1	52	52	https://www.newport.com/p/KPX117AR.18
		KPX100AR.18	Plano-Convex Lens, N-BK7, 25.4 mm Diameter, 150 mm EFL, 1000-1550 nm	Newport	1	52	52	https://www.newport.com/p/KPX100AR.18
	Beam Expander in WFS	AC254-125-A	f = 125 mm, Ø1" Achromatic Doublet, ARC: 400 - 700 nm	Thorlabs	1	83.19	83.19	https://www.thorlabs.com/thorproduct.cfm?partnumber=AC254-125-A
		AC254-200-A	f = 200 mm, Ø1" Achromatic Doublet, ARC: 400 - 700 nm	Thorlabs	1	83.19	83.19	https://www.thorlabs.com/thorproduct.cfm?partnumber=AC254-200-A
Objective		XLPLN25XSVMP2	Multiphoton Excitation Objectives	Olympus	1	31000	31000	https://www.olympus-lifescience.com/en/objectives/detail/0-DIRECTORY%3A%3ADirFrontend-itemId.511706650.html
Microlens Array		#64-483	Microlens Array 10 x 10mm, 500μm Pitch, 0.25° Divergence	Edmund	1	690	690	https://www.edmundoptics.com/p/microlens-array-10-x-10mm-500mum-pitch-025deg-divergence/19195/
Elliptical Mirror		PFE20-P01	2" Protected Silver Elliptical Mirror, 450 nm - 20 µm	Thorlabs	1	171.41	171.41	https://www.thorlabs.com/thorproduct.cfm?partnumber=PFE20-P01
Reflecting Mirror		PF10-03-P01-10	Ø1" Protected Silver Mirror, 10 Pack	Thorlabs	2	462.93	925.86	https://www.thorlabs.com/thorproduct.cfm?partnumber=PF10-03-P01-10
Beamspliter	for WFS	FF775-Di01-25×36	775 nm edge BrightLine® multiphoton single-edge dichroic beamsplitter	Semrock	1	600	600	http://www.semrock.com/filterdetails.aspx?id=ff775-di01-25x36
	Fluorescent Collection	FF775-Di01-25×36	775 nm edge BrightLine® multiphoton single-edge dichroic beamsplitter	Semrock	1	600	600	http://www.semrock.com/filterdetails.aspx?id=ff775-di01-25x36
		FF665-Di02-35x37-EB	665 nm edge BrightLine® multiphoton single-edge dichroic beamsplitter	Semrock	1	1036	1036	http://www.semrock.com/filterdetails.aspx?id=ff665-di02-25x36
		FF552-Di02-25×36	552 nm edge BrightLine® single-edge standard epi-fluorescence dichroic beamsplitter	Semrock	1	292	292	https://www.semrock.com/filterdetails.aspx?id=ff552-di02-25x36
		FF662-FDi01-25x36	662 nm edge BrightLine® single-edge image-splitting dichroic beamsplitter for standard microscopy	Semrock	1	370	370	https://www.semrock.com/FilterDetails.aspx?id=ff662-fdi01-25x36
Filter	Fluorescent Collection	FF01-530/55-25	530/55 nm BrightLine® single-band bandpass filter	Semrock	1	385	385	http://www.semrock.com/filterdetails.aspx?id=ff01-530/55-25
		FF01-593/46-25	593/46 nm BrightLine® single-band bandpass filter	Semrock	1	385	385	http://www.semrock.com/filterdetails.aspx?id=ff01-593/46-25
		FF01-708/75-25	708/75 nm BrightLine® single-band bandpass filter	Semrock	1	355	355	http://www.semrock.com/filterdetails.aspx?id=ff01-708/75-25
		FF01-790/SP-25	790 nm blocking edge BrightLine® multiphoton short-pass emission filter	Semrock	3	1200	3600	https://www.semrock.com/FilterDetails.aspx?id=FF01-790/SP-25
	for WFS	FF01-790/SP-25	790 nm blocking edge BrightLine® multiphoton short-pass emission filter	Semrock	1	1200	1200	https://www.semrock.com/FilterDetails.aspx?id=FF01-790/SP-25
TOTAL							43523.7

### Sheet: Optoelectronics
ELECTRONICS and OPTOELECTRONICS
Item	Description	Vender	Part Nmber	Quantity	Unit Price	Line price	Link
EMCCD		Andor	DU-888U3-CS0-BV	1	32800	32800
Deformable Mirror	DM75-15+High speed DM option+Trigger option	Alpao	DM97-15	1	41000	41000
Translation Stage Controller	Three-Channel Controller and Knob Box for 2" Stages with Stepper Motor	Thorlabs	MCM3003	1	4330.2	4330.2	https://www.thorlabs.com/thorproduct.cfm?partnumber=MCM3003
Translation Stage	50 mm (1.97") TravelMax Translation Stage, 1/4"-20 Taps	Thorlabs	LNR502	3	2144.02	6432.06	https://www.thorlabs.com/thorproduct.cfm?partnumber=LNR502
Resonant scanner	5mm, 8kHz, 26 OPT degree, silver	Cambridge Technology	CRS8K	1	2541	2541	https://www.cambridgetechnology.com/products/-laser-beam-components-specialty-products#closed-loop-galvanometer-scanners
Galvo scanner	6mm,40 OPT DEG, sliver	Cambridge Technology	8315K	1	3359	3359
E-O Modulator and driver		ConOptics	350-105-02	1	13000	13000	https://www.conoptics.com/
MPPC	Optical measurement modules for low-level-light detection, Analog output	Hamamatsu	C13366-3050GA	3	1500	4500	https://www.hamamatsu.com/us/en/product/type/C13366-3050GA/index.html
MPPC Amplifier	350 MHz preamplifier	Stanford research system	SR445A	2	1200	2400	https://www.thinksrs.com/products/sr445a.html
Laser Shutter		Vincent Associates	LS6	1	1000	1000	https://www.uniblitz.com/products/ls6/
Laser Shutter dirver		Vincent Associates	VCM-D1	1	1500	1500	https://www.uniblitz.com/products/vcm-d1-shutter-driver/
PXIe-1073	PXI Chassis	National Instruments	781163-01	1	1446	1446	http://www.ni.com/en-us/support/model.pxie-1073.html
NI PCIe-8361	1 Port MXI-Express Interface	National Instruments	779504-01	1	712	712	PXIe-1073 ACCESSORIES
MXI-Express Cable	MXI cable	National Instruments	779500-03	1	130	130	PXIe-1073 ACCESSORIES
PXIe-7961	PXI FPGA Module for FlexRIO	National Instruments	781205-01	1	5585	5585	http://www.ni.com/en-us/support/model.pxie-7961.html
NI-5734	Digitizer Adapter Module for FlexRIO	National Instruments	781659-04	1	6750	6750	http://www.ni.com/en-us/shop/select/digitizer-adapter-module-for-flexrio?modelId=125553
PXIe-6341	PXI Multifunction I/O Module	National Instruments	781052-01	2	1217	2434	https://www.ni.com/en-us/shop/select/pxi-multifunction-io-module?modelId=123700
Terminal Block	Terminal Block, Model: BNC-2090A	National Instruments	779556-01	2	549	1098	PXIe-6341 ACCESSORIES
Cable	SHC68-68-EPM Shielded Cable, 68-D-Type to 68 VHDCI, Offset, 2 m	National Instruments	192061-02	2	167	334	PXIe-6341 ACCESSORIES
Computer, GPU and Monitors				1	3000	3000
TOTAL						49789

### Sheet: Optomechanics
OPTOMECHANICS
Item	Part Nmber	Description	Vender	Qty	Unit Price	Line price	Link	Notes
Optical Post	SP-2	Optical Post, 2.0 in. Height, 0.5 in. Diameter, 8-32 and 1/4-20 Thread	Newport	1	6	6	https://www.newport.com/p/SP-2
Kinematic Cage Cube Platform	B4C	Kinematic Cage Cube Platform for C4W/C6W	Thorlabs	1	107.03	107.03	https://www.thorlabs.com/thorproduct.cfm?partnumber=B4C
Base Adapter	BE1-P5	Ø1.25" Studded Pedestal Base Adapter, 1/4"-20 Thread, 5 Pack	Thorlabs	3	50.3	150.9	https://www.thorlabs.com/thorproduct.cfm?partnumber=BE1-P5
Cage Cube	C4W	30 mm Cage Cube	Thorlabs	1	65.72	65.72	https://www.thorlabs.com/thorproduct.cfm?partnumber=C4W
Clamping Fork	CF125C-P5	Clamping Fork, 1.24" Counterbored Slot, 1/4"-20 Captive Screw, 5 Pack	Thorlabs	3	55.65	166.95	https://www.thorlabs.com/thorproduct.cfm?partnumber=CF125C-P5
Pedestal Post Table Clamp	CL8	Ø1" and Ø1.5" Pedestal Post Table Clamp	Thorlabs	4	8.55	34.2	https://www.thorlabs.com/thorproduct.cfm?partnumber=CL8
Cage Plate	CP08	SM1-Threaded 30 mm Cage Plate with Flexure Clamping, 1 Retaining Ring, 8-32 Tap	Thorlabs	5	21.51	107.55	https://www.thorlabs.com/thorproduct.cfm?partnumber=CP08
Cage System Iris	CP20S	30 mm Cage System Iris Diaphragm (Ø0.8 - Ø20 mm)	Thorlabs	5	97.38	486.9	https://www.thorlabs.com/thorproduct.cfm?partnumber=CP20D
Cage Plate	CP33	SM1-Threaded 30 mm Cage Plate, 0.50" Thick, 2 Retaining Rings, 8-32 Tap	Thorlabs	8	18.18	145.44	https://www.thorlabs.com/thorproduct.cfm?partnumber=CP33
Cage Plate	CPTS10	Cage Plate to Ø1/2" Post Adapter, 10 mm Post Offset, Imperial Thumbscrew	Thorlabs	1	39.77	39.77	https://www.thorlabs.com/thorproduct.cfm?partnumber=CPTS10
Mounting Plate	CPVMP	Vertical Cage System Mounting Plate for 30 mm and 60 mm Cage Systems	Thorlabs	3	47.7	143.1	https://www.thorlabs.com/thorproduct.cfm?partnumber=CPVMP	machining, PD-09
Cage Rotation	CRM1T	Cage Rotation Mount for Ø1" Optics, SM1 Threaded, 8-32 Tap	Thorlabs	1	89.57	89.57	https://www.thorlabs.com/thorproduct.cfm?partnumber=CRM1T
Lens Mount	CXY1	30 mm Cage System, XY Translating Lens Mount for Ø1" Optics	Thorlabs	1	187.2	187.2	https://www.thorlabs.com/thorproduct.cfm?partnumber=CXY1#ad-image-0
Translating Lens Mount	CXY2	60 mm Cage System Translating Lens Mount for Ø2" Optics	Thorlabs	4	258.95	1035.8	https://www.thorlabs.com/thorproduct.cfm?partnumber=CXY2
Drop-In 30 mm Cage Mount	DCP1	Drop-In 30 mm Cage Mount, Flexure Lock, SM1 Threaded, 0.40" Thick, 2 Retaining Rings	Thorlabs	1	23.34	23.34	https://www.thorlabs.com/thorproduct.cfm?partnumber=DCP1#ad-image-0
Cage Assembly Rod	ER05-P4	Cage Assembly Rod, 1/2" Long, Ø6 mm, 4 Pack	Thorlabs	1	19.77	19.77	https://www.thorlabs.com/thorproduct.cfm?partnumber=ER05-P4
Cage Assembly Rod	ER1-P4	Cage Assembly Rod, 1" Long, Ø6 mm, 4 Pack	Thorlabs	4	19.77	79.08	https://www.thorlabs.com/thorproduct.cfm?partnumber=ER1-P4
Cage Assembly Rod	ER2-P4	Cage Assembly Rod, 2" Long, Ø6 mm, 4 Pack	Thorlabs	6	23.88	143.28	https://www.thorlabs.com/thorproduct.cfm?partnumber=ER2-P4
Cage Assembly Rod	ER3-P4	Cage Assembly Rod, 3" Long, Ø6 mm, 4 Pack	Thorlabs	1	25.83	25.83	https://www.thorlabs.com/thorproduct.cfm?partnumber=ER3-P4
Cage Assembly Rod	ER4-P4	Cage Assembly Rod, 4" Long, Ø6 mm, 4 Pack	Thorlabs	1	27.79	27.79	https://www.thorlabs.com/thorproduct.cfm?partnumber=ER4-P4
Cage Assembly Rod	ER6-P4	Cage Assembly Rod, 6" Long, Ø6 mm, 4 Pack	Thorlabs	4	33.86	135.44	https://www.thorlabs.com/thorproduct.cfm?partnumber=ER6-P4
Cage Assembly Rod	ER10	Cage Assembly Rod, 10" Long, Ø6 mm	Thorlabs	12	13.08	156.96	https://www.thorlabs.com/thorproduct.cfm?partnumber=ER10
Cage Assembly Rod	ER12	Cage Assembly Rod, 12" Long, Ø6 mm	Thorlabs	4	17.3	69.2	https://www.thorlabs.com/thorproduct.cfm?partnumber=ER12	machining, PD - 10
Cage Assembly Rod	ER18	Cage Assembly Rod, 18" Long, Ø6 mm	Thorlabs	8	26.27	210.16	https://www.thorlabs.com/thorproduct.cfm?partnumber=ER18
Rectangular Filter Mount	FFM1	30-mm-Cage-Compatible Rectangular Filter Mount	Thorlabs	1	63.5	63.5	https://www.thorlabs.com/thorproduct.cfm?partnumber=FFM1#ad-image-0
Large Goniometer	GNL18	Large Goniometer, 1.75" Distance to Point of Rotation, ±5º	Thorlabs	1	296.15	296.15	https://www.thorlabs.com/thorproduct.cfm?partnumber=GNL18
45° Mirror Mount	H45	45° Mirror Mount for Ø1" Optics	Thorlabs	1	36.7	36.7	https://www.thorlabs.com/thorproduct.cfm?partnumber=H45
Kinematic Mirror Mount	KCB1C	Right-Angle Kinematic Mirror Mount with Smooth Cage Rod Bores, 30 mm Cage System and SM1 Compatible, 8-32 and 1/4"-20 Mounting Holes	Thorlabs	6	147.29	883.74	https://www.thorlabs.com/thorproduct.cfm?partnumber=KCB1C#ad-image-0
Kinematic Elliptical Mirror Mount	KCB2EC	Right-Angle Kinematic Elliptical Mirror Mount with Smooth Cage Rod Bores, 60 mm Cage System and SM2 Compatible, 8-32 and 1/4"-20 Mounting Holes	Thorlabs	1	244.01	244.01	https://www.thorlabs.com/thorproduct.cfm?partnumber=KCB2EC
Kinematic Mirror Mount	KM100	Kinematic Mirror Mount for Ø1" Optics	Thorlabs	6	39.86	239.16	https://www.thorlabs.com/thorproduct.cfm?partnumber=KM100#ad-image-0
Compact Kinematic Mirror Mount	KMS	Compact Kinematic Mirror Mount, 8-32 Taps for Post Mounting	Thorlabs	1	40.04	40.04	https://www.thorlabs.com/thorproduct.cfm?partnumber=KMS
Light-Tight Blank Cover Plate	LB1C	Light-Tight Blank Cover Plate for 60 mm Cage Cube, 1/4"-20 Tap	Thorlabs	2	31.92	63.84	https://www.thorlabs.com/thorproduct.cfm?partnumber=LB1C
Cage Cube	LC6W	60 mm Cage Cube	Thorlabs	2	149.73	299.46	https://www.thorlabs.com/thorproduct.cfm?partnumber=LC6W
Mounting Bracket	LCP01B	60 mm Cage Mounting Bracket	Thorlabs	3	33.01	99.03	https://www.thorlabs.com/thorproduct.cfm?partnumber=LCP01B
30 mm to 60 mm Cage Plate Adapter	LCP33	30 mm to 60 mm Cage Plate Adapter, 8-32 Tap	Thorlabs	2	43.26	86.52	https://www.thorlabs.com/thorproduct.cfm?partnumber=LCP33
XY Adapter Plate	LNR50P3	XY Adapter Plate for LNR50 TravelMax Stages, Imperial Hole Spacings	Thorlabs	2	62.96	125.92	https://www.thorlabs.com/thorproduct.cfm?partnumber=LNR50P3
Aluminum Breadboard	MB1218	Aluminum Breadboard 12" x 18" x 1/2", 1/4"-20 Taps	Thorlabs	1	204.43	204.43	https://www.thorlabs.com/thorproduct.cfm?partnumber=MB1218	machining, PD-03
Aluminum Breadboard	MB612F	Aluminum Breadboard, 6" x 12" x 1/2", 1/4"-20 Taps	Thorlabs	1	93.87	93.87	https://www.thorlabs.com/thorproduct.cfm?partnumber=MB612F	machine (Qty:1), PD - 21
Mirror Holder	MH25	Mirror Holder for Ø1" Optics 2.5 - 6.1 mm Thick	Thorlabs	1	17.11	17.11	https://www.thorlabs.com/thorproduct.cfm?partnumber=MH25
Aluminum Breadboard	MSB46	4" x 6" x 3/8" Mini-Series Aluminum Breadboard, 8-32 and 1/4"-20 High-Density Taps	Thorlabs	1	63.87	63.87	https://www.thorlabs.com/thorproduct.cfm?partnumber=MSB46	machine (Qty:1), PD - 22
UltraLight Breadboard	PBG3048F	UltraLight Breadboard, 30" x 48" x 0.98", 1/4"-20 Taps	Thorlabs	1	1576.69	1576.69	https://www.thorlabs.com/thorproduct.cfm?partnumber=PBG3048F	machining, PD-01
Post Holder	PH1.5	Ø1/2" Post Holder, Spring-Loaded Hex-Locking Thumbscrew, L = 1.5"	Thorlabs	2	8	16	https://www.thorlabs.com/thorproduct.cfm?partnumber=PH1.5#ad-image-0
Post Holder	PH2-P5	Ø1/2" Post Holder, Spring-Loaded Hex-Locking Thumbscrew, L = 2", 5 Pack	Thorlabs	1	39.65	39.65	https://www.thorlabs.com/thorproduct.cfm?partnumber=PH2-P5#ad-image-0
Post Holder	PH3-P5	Ø1/2" Post Holder, Spring-Loaded Hex-Locking Thumbscrew, L = 3", 5 Pack	Thorlabs	2	42.59	85.18	https://www.thorlabs.com/thorproduct.cfm?partnumber=PH3-P5#ad-image-0
Post Holder	PH4-P5	Ø1/2" Post Holder, Spring-Loaded Hex-Locking Thumbscrew, L = 4", 5 Pack	Thorlabs	1	47.23	47.23	https://www.thorlabs.com/thorproduct.cfm?partnumber=PH4-P5#ad-image-0
High-Precision Rotation Mount	PR01	High-Precision Rotation Stage, 1/4"-20 and 6-32 Taps	Thorlabs	1	360.48	360.48	https://www.thorlabs.com/thorproduct.cfm?partnumber=PR01
Translation Stage with Standard Micrometer	PT1	1" Translation Stage with Standard Micrometer, 1/4"-20 Taps	Thorlabs	1	308.35	308.35	https://www.thorlabs.com/thorproduct.cfm?partnumber=PT1#ad-image-0
Post collar	R2T	Thin Slip-On Post Collar for Ø1/2" Posts, 5 Pack	Thorlabs	2	38.69	77.38	https://www.thorlabs.com/thorproduct.cfm?partnumber=R2T
Right-Angle End Clamp	RA180	Right-Angle End Clamp for Ø1/2" Posts, 1/4"-20 Stud and 3/16" Hex	Thorlabs	1	11.75	11.75	https://www.thorlabs.com/thorproduct.cfm?partnumber=RA180
Adaptor	SM1A39	Adapter with External C-Mount Threads and External SM1 Threads	Thorlabs	1	21.21	21.21	https://www.thorlabs.com/thorproduct.cfm?partnumber=SM1A39
Lens Tube	SM1L03	SM1 Lens Tube, 0.30" Thread Depth, One Retaining Ring Included	Thorlabs	5	12.52	62.6	https://www.thorlabs.com/thorproduct.cfm?partnumber=SM1L03
End Cap	SM2CP2	Externally SM2-Threaded End Cap	Thorlabs	4	20.41	81.64	https://www.thorlabs.com/thorproduct.cfm?partnumber=SM2CP2
Lens Tube	SM2L15	SM2 Lens Tube, 1.5" Thread Depth, One Retaining Ring Included	Thorlabs	3	31.79	95.37	https://www.thorlabs.com/thorproduct.cfm?partnumber=SM2L15
Lens Tube	SM2L20	SM2 Lens Tube, 2" Thread Depth, One Retaining Ring Included	Thorlabs	1	32.31	32.31	https://www.thorlabs.com/thorproduct.cfm?partnumber=SM2L20
Retaining Ring	SM2RRC	Extra-Thick SM2 (2.035"-40) Threaded Retaining Ring	Thorlabs	1	13.65	13.65	https://www.thorlabs.com/thorproduct.cfm?partnumber=SM2RRC	machining, PD-08
Large-Area Translation Stage	TBB1212	Large-Area Translation Stage, 12" x 13.66"	Thorlabs	1	819.67	819.67	https://www.thorlabs.com/thorproduct.cfm?partnumber=TBB1212
Optical Post	TR1.5	Ø1/2" Optical Post, SS, 8-32 Setscrew, 1/4"-20 Tap, L = 1.5"	Thorlabs	1	5.38	5.38	https://www.thorlabs.com/thorproduct.cfm?partnumber=TR1.5
Optical Post	TR2-P5	Ø1/2" Optical Post, SS, 8-32 Setscrew, 1/4"-20 Tap, L = 2", 5 Pack	Thorlabs	1	24.06	24.06	https://www.thorlabs.com/thorproduct.cfm?partnumber=TR2-P5
Optical Post	TR3-P5	Ø1/2" Optical Post, SS, 8-32 Setscrew, 1/4"-20 Tap, L = 3", 5 Pack	Thorlabs	2	25.12	50.24	https://www.thorlabs.com/thorproduct.cfm?partnumber=TR3-P5
Optical Post	TR4	Ø1/2" Optical Post, SS, 8-32 Setscrew, 1/4"-20 Tap, L = 4"	Thorlabs	2	6.35	12.7	https://www.thorlabs.com/thorproduct.cfm?partnumber=TR4
Optical Post	TR10	Ø1/2" Optical Post, SS, 8-32 Setscrew, 1/4"-20 Tap, L = 10"	Thorlabs	3	10.25	30.75	https://www.thorlabs.com/thorproduct.cfm?partnumber=TR10
Universal Base Plate	UBP2	Universal Base Plate, 2.5" x 2.5" x 3/8"	Thorlabs	2	38.69	77.38	https://www.thorlabs.com/thorproduct.cfm?partnumber=UBP2#ad-image-0
Extended Dovetail Baseplate	XR25DR2	Extended Dovetail Baseplate for Stages with 3" Wide Dovetails, 150 mm	Thorlabs	1	76.12	76.12	https://www.thorlabs.com/thorproduct.cfm?partnumber=XR25DR2#ad-image-0
Translation Stage	XR50P	50 mm Travel Linear Translation Stage, Side-Mounted Micrometer, 1/4"-20 Taps	Thorlabs	1	769.15	769.15	https://www.thorlabs.com/thorproduct.cfm?partnumber=XR50P#ad-image-0
Rail	XT95-500	95 mm Construction Rail, Clear Anodized, L = 500 mm	Thorlabs	5	163.05	815.25	https://www.thorlabs.com/thorproduct.cfm?partnumber=XT95-500
Base Plate	XT95P3	Base Plate for 95 mm Rails	Thorlabs	9	56.02	504.18	https://www.thorlabs.com/thorproduct.cfm?partnumber=XT95P3
Drop-On Rail Carriage	XT95RC4	Drop-On Rail Carriage for 95 mm Rails, 4.00" Long, 1/4"-20 Tapped Holes	Thorlabs	3	133.75	401.25	https://www.thorlabs.com/thorproduct.cfm?partnumber=XT95RC4
Rail	XT95SD-250	95 mm One-Sided Construction Rail, Black Anodized, L = 250 mm	Thorlabs	1	123	123	https://www.thorlabs.com/thorproduct.cfm?partnumber=XT95SD-250
Mounting Plate	G061008000	Mounting Plate Without Hole	Digikey	7	31	217	https://www.digikey.com/en/products/detail/excelitas-technologies/G061008000/8020512	machining (qty:1), PD-11
Mounting Plate	G061010000	Mounting Plate 25	Digikey	3	28	84	https://www.digikey.com/en/products/detail/excelitas-technologies/G061010000/8020513	machining (qty:3), PD-13
Mounting Plate	G061042000	Mounting Plate 30	Digikey	9	31	279	https://www.digikey.com/en/products/detail/excelitas-technologies/G061042000/8020531	machining (qty:1), PD-17
Mounting Plate	G061045000	Mounting Plate M35x0.5	Digikey	4	41	164	https://www.digikey.com/en/products/detail/excelitas-technologies/G061045000/8020532
Mounting Plate	G061047000	Mounting Plate 35	Digikey	1	34	34	https://www.digikey.com/en/products/detail/excelitas-technologies/G061047000/8020533
Corner Connector	G061110000	Corner Connector 40	Digikey	12	11	132	https://www.digikey.com/en/products/detail/excelitas-technologies/G061110000/8020549
Corner Connector	G061120000	Corner Connector 80	Digikey	6	21	126	https://www.digikey.com/en/products/detail/excelitas-technologies/G061120000/12352091
Rods	G061207000	Rod 20 mm	Digikey	12	32	384	https://www.digikey.co.th/en/products/detail/excelitas-technologies/G061207000/8020559
Adjustable Prism Insert	G063731000	Adjustable Prism Insert 30	Digikey	4	175	700	https://www.digikey.com/en/products/detail/excelitas-technologies/G063731000/8020705
Retaining Rings	G065078000	Retaining Rings 1'', 2 ea.	Digikey	5	33	165	https://www.digikey.co.th/en/products/detail/excelitas-technologies/G065078000/12352059	machining (qty:3), PD-18
Black Delrin Rods		Delrin – Acetal Plastic Rod 6mm OD x 12" L – Black Color	bibleshopzon	1	3.52	3.52	https://www.bibleshopzon.com/product/Delrin-Acetal-Plastic-Rod-6mm-Od-X-12-L-Black-Color_1t3adcihhie9e9d.html
TOTAL						10286.6
