## Supplemental data, tables, and software for "Guide to the construction and use of an adaptive optics two-photon microscope with direct wavefront sensing": Coupling Cy5.5.xlsx

### Sheet: Cy5.5
Dye
M	[g/mol]		767.66
m	[mg]		5
n	[umol]		6.5133
c_Stock	[uM]		10000
V_Stock	[uL]		651.33		DMSO
Coupling Ratio N(RG)/N(Dye)			3
Dextran
M	[g/mol]		2000000
N RG/N Dextran	[]		235
n RG	[umol]		19.5399
n Dextran	[umol]		0.0831485
m Dextran	[mg]		166.297
c_Stock	[uM]		80
V_Stock	[uL]		1039.36		Na-BICINE
Reaction (1): Dye and Dextran
V_Total	[uL]		1690.69
c_Dextran	[uM]		49.1803
c_RG	[uM]		11557.4
c_Dye	[uM]		3852.46
c_RG / c_Dye			3
Exess NSA/RG	[]		10
Reaction (2): add N-Succinimidyl Acetate
n_NSA	[umol]		195.399
M	[g/mol]		157.13
m_NSA	[mg]		30.703
V	[uL]		130.266		DMSO
c_NSA	[uM]		1500000
Expected loss of dextran during purification	in %		10
Expected Yield
m_Dextran	[mg]		149.667
Volume for 3% (w/v)	[mL]		4.98891
Dose per mouse	[uL]		50
Doses total	[]		99.7782
